# Species-specific oscillation periods of human and mouse segmentation clocks are due to cell autonomous differences in biochemical reaction parameters

**DOI:** 10.1101/650648

**Authors:** Mitsuhiro Matsuda, Hanako Hayashi, Jordi Garcia-Ojalvo, Kumiko Yoshioka-Kobayashi, Ryoichiro Kageyama, Yoshihiro Yamanaka, Makoto Ikeya, Junya Toguchida, Cantas Alev, Miki Ebisuya

## Abstract

While the mechanisms of embryonic development are similar between mouse and human, the tempo is in general slower in human. The cause of interspecies differences in developmental time remains a mystery partly due to lack of an appropriate model system^1^. Since murine and human embryos differ in their sizes, geometries, and nutrients, we use *in vitro* differentiation of pluripotent stem cells (PSCs) to compare the same type of cells between the species in similar culture conditions. As an example of well-defined developmental time, we focus on the segmentation clock, oscillatory gene expression that regulates the timing of sequential formation of body segments^2–4^. In this way we recapitulate the murine and human segmentation clocks *in vitro*, showing that the species-specific oscillation periods are derived from cell autonomous differences in the speeds of biochemical reactions. Presomitic mesoderm (PSM)-like cells induced from murine and human PSCs displayed the oscillatory expression of HES7, the core gene of the segmentation clock^5,6^, with oscillation periods of 2-3 hours (mouse PSM) and 5-6 hours (human PSM). Swapping HES7 loci between murine and human genomes did not change the oscillation periods dramatically, denying the possibility that interspecies differences in the sequences of HES7 loci might be the cause of the observed period difference. Instead, we found that the biochemical reactions that determine the oscillation period, such as the degradation of HES7 and delays in its expression, are slower in human PSM compared with those in mouse PSM. With the measured biochemical parameters, our mathematical model successfully accounted for the 2-3-fold period difference between mouse and human. We further demonstrate that the concept of slower biochemical reactions in human cells is generalizable to several other genes, as well as to another cell type. These results collectively indicate that differences in the speeds of biochemical reactions between murine and human cells give rise to the interspecies period difference of the segmentation clock and may contribute to other interspecies differences in developmental time.
