## Supplementary Table 1 for "Species-specific oscillation periods of human and mouse segmentation clocks are due to cell autonomous differences in biochemical reaction parameters"

### Sheet: Sheet1
Supplementary Table 1 Biochemical parameters of HES7
Parameter	Definition	Mouse Ex1	Mouse Ex2	Mouse Ex3	Human Ex1	Human Ex2	Human Ex3	Mouse Mean	Human Mean	Comments
δp	Degradation rate of HES7 protein	0.0315967	0.0340679	0.0335681	0.0193007	0.0162383	0.016908	0.0330776	0.0174823	Measured in Fig. 3c
δm	Degradation rate of HES7 mRNA	0.0703806	0.0708499	0.0741339	0.0453887	0.0440024	0.0439063	0.0717881	0.0444325	Measured in Fig. 3f
τTxTl	Sum of the transcription delay and translation delay of HES7	15.3985	18.0783	18.2665	28.3798	31.2662	29.7993	17.2478	29.8151	Measured in Fig. 3f
τIn	Intron delay of HES7	15	15	10	35	35	40	13.3333	36.6666	Measured in Fig. 3i
τRp	Repression delay of HES7							0	0	Measured in Fig. 3j
n	Repression Hill coefficient of HES7							1.5-4	1.5-4	Varied within a realistic range in Fig. 3l
K	Repression threshold of HES7							40	40	Lewis J, Curr Biol, 13, 1398–1408 (2003); Does not affect the period
α	Translation rate of HES7							4.5	4.5	Lewis J, Curr Biol, 13, 1398–1408 (2003); Does not affect the period
β	Transcription rate of HES7							33	33	Lewis J, Curr Biol, 13, 1398–1408 (2003); Does not affect the period
