## Supplementary Table 2 for "Species-specific oscillation periods of human and mouse segmentation clocks are due to cell autonomous differences in biochemical reaction parameters"

### Sheet: Sheet1
Supplementary Table 2. Genetic constructs
	Name	Vector	Sequence	Comments	Reference
Fig. 1b	mHES7 promoter	pDonr1-5r	GCTAGGACTCTAGGCATCACCGCATCCAGACACCCCATTCTTCTAGAGTGAGGCTTTGCAGAATCACAGTTCTTACCCTCTGCTCCCTTTCTCTGTCTTTTCTCCATCATACCTACTGACTGCCAAATAAGAGTTTATGTAATGCATATGGACTGTGTCCCCACAAAAGCAGAAGCCTTTTGTTCAGAGCTGTCTCTGTGGGGCCTGGAACAGAGCAGGTCGGCTAACTATGTACTGTGGCAGGCAGCATTCAACTTTTGTAGCTGTGGTCTTTAAAGTTTGTAAGTGCTTTCCAGTGGAGACCCGTCCTCAAAACAAACAACAACAAGGAGAGAAAGGAGGGAGGAAGAGGAAGAAAGCAATAAAAAAAGAAAAGAAAAAAGTGTTCCTTTCTATTTT…	mouse HES7 promoter (5393 bp)	Niwa, Y. et al. Different types of oscillations in Notch and Fgf signaling regulate the spatiotemporal periodicity of somitogenesis. Genes Dev 25, 1115-1120, doi:10.1101/gad.2035311 (2011).
	UB-FLuc-NLS-UTR (mHES7)	pDonr5-2	gccaccATGCAGATCTTCGTGAAGACCCTGACAGGCAAGACCATCACCCTGGAGGTCGAGCCCAGTGACACCATTGAGAATGTCAAGGCAAAGATCCAGGACAAGGAGGGCATCCCCCCTGACCAGCAGAGGCTGATCTTTGCAGGCAAGCAGCTGGAAGATGGCCGCACCCTGTCAGACTACAACATCCAGAAAGAGTCCACCCTGCACCTGGTCCTTCGCCTGAGAGGTGtCGAAGATGCCAAAAACATTAAGAAGGGCCCAGCGCCATTCTACCCACTCGAAGACGGGACCGCCGGCGAGCAGCTGCACAAAGCCATGAAGCGCTACGCCCTGGTGCCCGGCACCATCGCCTTTACCGACGCACATATCGAGGTGGACATTACCTACGCCGAGTAC…	UB: Ubiquitin (G76V) , FLuc: Luciferase2 (Promega)	Masamizu, Y. et al. Real-time imaging of the somite segmentation clock: revelation of unstable oscillators in the individual presomitic mesoderm cells. Proc Natl Acad Sci U S A 103, 1313-1318, doi:10.1073/pnas.0508658103 (2006).
	hHES7 promoter	pDonr1-5r	ctctaggtgctccagtcttatagcattaaaagacgtctatctcccaatcactccagcgtatttaccctccagctctgatctccaaacttgtatatccctaacctatgtgtgacctccacctagatatcttttttttgagcggagtcttcctctgttgccgaggctggagtgcaatagcgcagtctaggctcactgcaacctctgcctcccgggttcaagagattctcctgcctcagcctctggagtagctgagaccacaggcgcatgccaccatacccagctagtttttgtatttttagtagagacggtgtttcaccatgttggccaggttgatctcaaacccctgacctcgtgatccacccgccttggcctcccaaagtgctgggattacagaagtga…	human HES7 promoter (5937 bp)	Matsuda, M. et al. Modeling the Human Segmentation Clock with Pluripotent Stem Cells. bioRxiv, 562447 (2019).
	FLuc-NLS-PEST-UTR (hHES7)	pDonr5-2	gccaccATGGAAGATGCCAAAAACATTAAGAAGGGCCCAGCGCCATTCTACCCACTCGAAGACGGGACCGCCGGCGAGCAGCTGCACAAAGCCATGAAGCGCTACGCCCTGGTGCCCGGCACCATCGCCTTTACCGACGCACATATCGAGGTGGACATTACCTACGCCGAGTACTTCGAGATGAGCGTTCGGCTGGCAGAAGCTATGAAGCGCTATGGGCTGAATACAAACCATCGGATCGTGGTGTGCAGCGAGAATAGCTTGCAGTTCTTCATGCCCGTGTTGGGTGCCCTGTTCATCGGTGTGGCTGTGGCCCCAGCTAACGACATCTACAACGAGCGCGAGCTGCTGAACAGCATGGGCATCAGCCAGCCCACCGTCGTATTCGTGAGCAAGAAA…	PEST: degradation sequence	Li, X. et al. Generation of destabilized green fluorescent protein as a transcription reporter. J Biol Chem 273, 34970-34975 (1998).
Fig. 1c	mHES7 promoter	pDonr1-5r
	UB-FLuc-NLS-UTR (mHES7)	pDonr5-2
	hHES7 promoter	pDonr1-5r
	FLuc-NLS-PEST-UTR (hHES7)	pDonr5-2
Fig. 1f	mHES7 promoter	pDonr1-5r
	UB-FLuc-NLS-UTR (mHES7)	pDonr5-2
	hHES7 promoter	pDonr1-5r
	FLuc-NLS-PEST-UTR (hHES7)	pDonr5-2
Fig. 1h	mHES7 promoter	pDonr1-5r
	FLuc-NLS-PEST-stop-mHES7 (w/o intron)	pDonr5-2	gccaccATGGAAGATGCCAAAAACATTAAGAAGGGCCCAGCGCCATTCTACCCACTCGAAGACGGGACCGCCGGCGAGCAGCTGCACAAAGCCATGAAGCGCTACGCCCTGGTGCCCGGCACCATCGCCTTTACCGACGCACATATCGAGGTGGACATTACCTACGCCGAGTACTTCGAGATGAGCGTTCGGCTGGCAGAAGCTATGAAGCGCTATGGGCTGAATACAAACCATCGGATCGTGGTGTGCAGCGAGAATAGCTTGCAGTTCTTCATGCCCGTGTTGGGTGCCCTGTTCATCGGTGTGGCTGTGGCCCCAGCTAACGACATCTACAACGAGCGCGAGCTGCTGAACAGCATGGGCATCAGCCAGCCCACCGTCGTATTCGTGAGCAAGAAA…	mHES7 (w/o intron): mouse HES7 exons and 3'UTR; start codon of HES7 was removed
Fig. 1i	hHES7 promoter	pDonr1-5r
	FLuc-NLS-PEST-UTR (hHES7)	pDonr5-2
Fig. 2a	CRISPR guide mHES7 (Promoter)	pSpCas9(BB)-2A-GFP	GAAGGCCAGTTCTCCGTACGG	pSpCas9(BB)-2A-GFP vector (addgene #48138)	Ran, F. A. et al. Genome engineering using the CRISPR-Cas9 system. Nat Protoc 8, 2281-2308, doi:10.1038/nprot.2013.143 (2013).
	CRISPR guide mHES7 (UTR)	pSpCas9(BB)-2A-GFP	GAAGAAATTCGGGTCAGTTCG	pSpCas9(BB)-2A-GFP vector (addgene #48138)	Ran, F. A. et al. Genome engineering using the CRISPR-Cas9 system. Nat Protoc 8, 2281-2308, doi:10.1038/nprot.2013.143 (2013).
	Template for homologous recombination	BAC RP11-769H22	AATATGGCATAAGCCCCCATTCCTTAGGGCCCTATTAGTACTTCTCAAGTTGAaGGTAGGTTTCCTGGTGTAGgAAGCTTCTTTGTATTCCAAGAAGGCACAGAAGACGGCAGGCTCAGGAGTTGTGGTTGAGGGTGAACGCCAACCCATGCTCTTGACTCTGGATCCTAGCCTCTGCCTTCCTCATACAGGGATGCAGCCTCTGTGCTGAAGCAAGACCGGGAGAGGCTCCGGGCCATGCAGAAACAGCAGCCACGGTTCTCAGAGGACCAGAGGCGGGAACTGGGTGCTGTGCACTCCTGGGTCCGGAAGGGCCAGCTGCCTCGGGCCCTTGATGTGACGGTGAGAGAAGTCTGGGAAGCCAGGAAGAGAGTAGGCTGGAAGATACATACTGAGCTC…	5' homology arm: 1-2000, FRT: 2001-2034, human genome around HES7 locus: 2035-21861, 3' homology arm: 21862-23861
Fig. 2b	mHES7 southern probe		AATAGGGTCCCTGTTCAGGCCAGAGGACTTAAAGGTTCTAACTCTGTGGaCTAGGAgTGAGGATGGAGACACAAGAGTGAAAAGACCGAAAGAACCTGTAAAGTATAAAGAGGGCAGGGTCAGAGCCCAACTTGCGCGGGCTGCGGAAGCGGAGGTCTAGGGGTTTGCtTTATTGTGGGCTAAGGCTTGTGGCTAGGAAAGTGCCAGAATTTGGGCATCGTGGCCTATTCTAGGGCTCGGGAAGCTGGGGCAGGTGGATTATCGCAAGTTCGAGGCCACAGAGTGCACCCCTACCGAAAAAACAAACAAACAAACAAAAACCAAACCAAAATAAAACAAACAAACAAAACCCCACGAAGCTATACTATAACATGAGATAAGCTAGAGGCCATAGCTGGT…
	hHES7 southern probe		GCAGAGGTCCCTGGTTTGGCTAGGGGACTGGGCCCCTGACGCCGTCGGTCTGGAGAGAGGCTGGGGACGCAGGGGTGGAAGGGGAGCGGTGCTCCAGAACTCCAGGAGCCAGAAGCTGGAGAGGAAGCTGCAAAATATGAAGAAGGGGACAGGGGTCAGAGCCAGACCTGAGTGGGCGGCGGGAACATAGGACTAGGGGCCTCGGTAATGGGTGTCGGCACCTTGTGGCCTGGGGAGGGGGCCGGTGTTGGAGTAAAATAAGCAATTAGAGGGCAGAGCCAAGGGAGGAGGGTGGGAACGAAAAGAGAAGAGGATAGGCACTTGCTCCACTCTGGCTGTGAGCCGGGCGGGGCTGGCCCAAGGCGGTCTTGTACAGAAGGTCCCGGGGCGTTGGTTCCA…
Fig. 2c	mHES7 promoter	pDonr1-5r
	UB-FLuc-NLS-UTR (mHES7)	pDonr5-2
Fig. 2j	CRISPR guide mHES7 (1)	pSpCas9(BB)-2A-GFP	GCCCTATTCTCAGCTCGCTCC	pSpCas9(BB)-2A-GFP vector (addgene #48138)	Ran, F. A. et al. Genome engineering using the CRISPR-Cas9 system. Nat Protoc 8, 2281-2308, doi:10.1038/nprot.2013.143 (2013).
	CRISPR guide mHES7 (2)	pSpCas9(BB)-2A-GFP	GTCTCCAAAACGCGGGCGGT	pSpCas9(BB)-2A-GFP vector (addgene #48138)	Ran, F. A. et al. Genome engineering using the CRISPR-Cas9 system. Nat Protoc 8, 2281-2308, doi:10.1038/nprot.2013.143 (2013).
	CRISPR guide mHES7 (3)	pSpCas9(BB)-2A-GFP	GTTCCGCAGCCCGCGCAAGTT	pSpCas9(BB)-2A-GFP vector (addgene #48138)	Ran, F. A. et al. Genome engineering using the CRISPR-Cas9 system. Nat Protoc 8, 2281-2308, doi:10.1038/nprot.2013.143 (2013).
	mHES7 promoter	pDonr1-5r
	UB-FLuc-NLS-UTR (mHES7)	pDonr5-2
Fig. 2k	mHES7 promoter	pDonr1-5r
	mHES7 (w/ intron)	pDonr5-2	gccaccATGGTCACCCGGGAGCGAGCTGAGAATAGGGACGGCCCCAAGgtgagaggtgggaagggagggaaatagggtccctgttcaggccagaggacttaaaggttctaactctgtgggctaggaatgaggatggagacacaagagtgaaaagaccgaaagaacctgtaaagtataaagagggcagggtcagagcccaacttgcgcgggctgcggaagcggaggtctaggggtttgcattattgtgggctaaggcttgtggctaggaaagtgccagaatttgggcatcgtggcctattctagggctcgggaagctggggcaggtggattatcgcaagttcgaggccacagagtgcacccctaccgaaaaaacaaacaaacaaacaaacaaaaaccaaa…	mouse HES7 exons, introns and 3'UTR
	hHES7 promoter	pDonr1-5r
	hHES7 (w/ intron)	pDonr5-2	gccaccATGGTCACCCGGGATCGAGCTGAGAATAGGGACGGCCCCAAGgtgagaggcgggaggggagggagcagaggtccctggtttggctaggggactgggcccctgacgccgtcggtctggagagaggctggggacgcaggggtggaaggggagcggtgctccagaactccaggagccagaagctggagaggaagctgcaaaatatgaagaaggggacaggggtcagagccagacctgagtgggcggcgggaacataggactaggggcctcggtaatgggtgtcggcaccttgtggcctggggagggggccggtgttggagtaaaataagcaattagagggcagagccaagggaggagggtgggaacgaaaagagaagaggataggcacttgctcca…	human HES7 exons, introns and 3'UTR
Fig. 2m	CRISPR guide hHES7 (ATG)	pSpCas9(BB)-2A-GFP	GGCCCCTGACGCCGTCGGTC	pSpCas9(BB)-2A-GFP vector (addgene #48138)	Ran, F. A. et al. Genome engineering using the CRISPR-Cas9 system. Nat Protoc 8, 2281-2308, doi:10.1038/nprot.2013.143 (2013).
	CRISPR guide hHES7 (STOP)	pSpCas9(BB)-2A-GFP	GCCAGAATCCCCGGCGCGCG	pSpCas9(BB)-2A-GFP vector (addgene #48138)	Ran, F. A. et al. Genome engineering using the CRISPR-Cas9 system. Nat Protoc 8, 2281-2308, doi:10.1038/nprot.2013.143 (2013).
	hHES7 promoter	pDonr1-5r
	FLuc-NLS-PEST-UTR (hHES7)	pDonr5-2
Fig. 2n	mHES7 promoter	pDonr1-5r
	mHES7 (w/ intron)	pDonr5-2
	hHES7 promoter	pDonr1-5r
	hHES7 (w/ intron)	pDonr5-2
Fig. 3b	rTetOne promoter	pDonr1-5r	gcagtgaaaaaaatgctttatttgtgaaatttgtgatgctattgctttatttgtaaccattataagctgcaataaacaagttaacaacaacaattgcattcattttatgtttcaggttcagggggaggtgtgggaggttttttaaagcaagtaaaacctctacaaatgtggtatggctgattatgatcctctggagatTTACCCGGGGAGCATGTCAAGGTCAAAATCGTCAAGAGCGTCAGCAGGCAGCATATCAAGGTCAAAGTCGTCAAGGGCATCGGCTGGGAGCATGTCTAAGTCAAAATCGTCAAGGGCGTCGGCCGGCCCGCCGCTTTCGCACTTTAGCTGTTTCTCCAGGCCACATATGATTAGTTCCAGGCCGAAAAGGAAGGCAGGTTC…	modified TetOne system (clontech): hPGK promoter was replaced with EF1a promoter; rtTA was replaced with tTA
	mHES7 (w/o intron)-NLuc	pDonr5-2	gccaccATGGTCACCCGGGAGCGAGCTGAGAATAGGGACGGCCCCAAGATGCTGAAGCCGTTGGTGGAGAAGCGGCGCCGGGACCGCATCAACCGCAGCCTAGAAGAGCTGAGGCTGCTGCTCCTGGAGAGGACCAGGGACCAGAACCTCCGGAACCCGAAGCTGGAGAAAGCGGAGATACTGGAGTTCGCCGTGGGCTACTTGAGGGAGCGAAGCCGGGTGGAGCCCCCGGGGGTTgcatgcGGTGGCTCTGGTGGCgtcttcacactcgaagatttcgttggggactggcgacagacagccggctacaacctggaccaagtccttgaacagggaggtgtgtccagtttgtttcagaatctcggggtgtccgtaactccgatccaaaggattgtcctg…	mouse HES7 exons, NLuc (Promega), HES7 3'UTR
	hHES7 (w/o intron)-NLuc	pDonr5-2	gccaccATGGTCACCCGGGATCGAGCTGAGAATAGGGACGGCCCCAAGATGCTCAAGCCGCTTGTGGAGAAGCGGCGCCGGGACCGCATCAACCGCAGCCTGGAAGAGCTGAGGCTGCTGCTGCTGGAGCGGACCCGGGACCAGAACCTCCGGAACCCGAAGCTGGAGAAAGCGGAGATATTGGAGTTCGCCGTGGGCTACTTGAGGGAGCGAAGCCGGGTGGAGCCCCCGGCCGCCGCGGCTCCAGGGGTTgcatgcGGTGGCTCTGGTGGCgtcttcacactcgaagatttcgttggggactggcgacagacagccggctacaacctggaccaagtccttgaacagggaggtgtgtccagtttgtttcagaatctcggggtgtccgtaactccgatc…	human HES7 exons, NLuc, HES7 3'UTR
Fig. 3d	TetOne promoter	pDonr1-5r	gcagtgaaaaaaatgctttatttgtgaaatttgtgatgctattgctttatttgtaaccattataagctgcaataaacaagttaacaacaacaattgcattcattttatgtttcaggttcagggggaggtgtgggaggttttttaaagcaagtaaaacctctacaaatgtggtatggctgattatgatcctctggagatTTAGAATTCGGAGCTGATCTGACTCAGCAGGGCTGAGAAGTCCATGTCCGCAATGGAGGAGAAGTCTTCATCTCCTGAAAGGAGGCCATTGGGGAGCCCCGGGGCCCCCAGTGGAGCAGGAGCTGGGTCGGGGGGCCTCTGGGCCCCTGTCACTAGGCGAGTTATAGCCTCAGGGTACTCCATCAGCATGGGCTCAGTTGT…	modified TetOne system (clontech): hPGK promoter was replaced with EF1a promoter; VP16 was replaced with p65 activation domain
	mHES7 (w/o intron)-NLuc	pDonr5-2
	hHES7 (w/o intron)-NLuc	pDonr5-2
Fig. 3g	mHES7 promoter	pDonr1-5r
	NLuc-NLS-PEST-stop-mHES7 (w/o intron)	pDonr5-2	GCCACCatggtcttcacactcgaagatttcgttggggactggcgacagacagccggctacaacctggaccaagtccttgaacagggaggtgtgtccagtttgtttcagaatctcggggtgtccgtaactccgatccaaaggattgtcctgagcggtgaaaatgggctgaagatcgacatccatgtcatcatcccgtatgaaggtctgagcggcgaccaaatgggccagatcgaaaaaatttttaaggtggtgtaccctgtggatgatcatcactttaaggtgatcctgcactatggcacactggtaatcgacggggttacgccgaacatgatcgactatttcggacggccgtatgaaggcatcgccgtgttcgacggcaaaaagatcactgtaacaggg…	start codon of HES7 was removed
	FLuc-NLS-PEST-stop-mHES7 (w/ intron)	pDonr5-2	gccaccATGGAAGATGCCAAAAACATTAAGAAGGGCCCAGCGCCATTCTACCCACTCGAAGACGGGACCGCCGGCGAGCAGCTGCACAAAGCCATGAAGCGCTACGCCCTGGTGCCCGGCACCATCGCCTTTACCGACGCACATATCGAGGTGGACATTACCTACGCCGAGTACTTCGAGATGAGCGTTCGGCTGGCAGAAGCTATGAAGCGCTATGGGCTGAATACAAACCATCGGATCGTGGTGTGCAGCGAGAATAGCTTGCAGTTCTTCATGCCCGTGTTGGGTGCCCTGTTCATCGGTGTGGCTGTGGCCCCAGCTAACGACATCTACAACGAGCGCGAGCTGCTGAACAGCATGGGCATCAGCCAGCCCACCGTCGTATTCGTGAGCAAGAAA…	start codon of HES7 was removed
	FLuc-NLS-PEST-stop-mHES7 (w/o intron)	pDonr5-2
	hHES7 promoter	pDonr1-5r
	NLuc-NLS-PEST-stop-hHES7 (w/o intron)	pDonr5-2	GCCACCatggtcttcacactcgaagatttcgttggggactggcgacagacagccggctacaacctggaccaagtccttgaacagggaggtgtgtccagtttgtttcagaatctcggggtgtccgtaactccgatccaaaggattgtcctgagcggtgaaaatgggctgaagatcgacatccatgtcatcatcccgtatgaaggtctgagcggcgaccaaatgggccagatcgaaaaaatttttaaggtggtgtaccctgtggatgatcatcactttaaggtgatcctgcactatggcacactggtaatcgacggggttacgccgaacatgatcgactatttcggacggccgtatgaaggcatcgccgtgttcgacggcaaaaagatcactgtaacaggg…	start codon of HES7 was removed
	FLuc-NLS-PEST-stop-hHES7 (w/ intron)	pDonr5-2	gccaccATGGAAGATGCCAAAAACATTAAGAAGGGCCCAGCGCCATTCTACCCACTCGAAGACGGGACCGCCGGCGAGCAGCTGCACAAAGCCATGAAGCGCTACGCCCTGGTGCCCGGCACCATCGCCTTTACCGACGCACATATCGAGGTGGACATTACCTACGCCGAGTACTTCGAGATGAGCGTTCGGCTGGCAGAAGCTATGAAGCGCTATGGGCTGAATACAAACCATCGGATCGTGGTGTGCAGCGAGAATAGCTTGCAGTTCTTCATGCCCGTGTTGGGTGCCCTGTTCATCGGTGTGGCTGTGGCCCCAGCTAACGACATCTACAACGAGCGCGAGCTGCTGAACAGCATGGGCATCAGCCAGCCCACCGTCGTATTCGTGAGCAAGAAA…	start codon of HES7 was removed
	FLuc-NLS-PEST-stop-hHES7 (w/o intron)	pDonr5-2	gccaccATGGAAGATGCCAAAAACATTAAGAAGGGCCCAGCGCCATTCTACCCACTCGAAGACGGGACCGCCGGCGAGCAGCTGCACAAAGCCATGAAGCGCTACGCCCTGGTGCCCGGCACCATCGCCTTTACCGACGCACATATCGAGGTGGACATTACCTACGCCGAGTACTTCGAGATGAGCGTTCGGCTGGCAGAAGCTATGAAGCGCTATGGGCTGAATACAAACCATCGGATCGTGGTGTGCAGCGAGAATAGCTTGCAGTTCTTCATGCCCGTGTTGGGTGCCCTGTTCATCGGTGTGGCTGTGGCCCCAGCTAACGACATCTACAACGAGCGCGAGCTGCTGAACAGCATGGGCATCAGCCAGCCCACCGTCGTATTCGTGAGCAAGAAA…	start codon of HES7 was removed
Fig. 3j	TetOne promoter	pDonr1-5r
	hHES7 (w/o intron)-NLuc	pDonr5-2
	mHES7 promoter	pDonr1-5r
	FLuc-NLS-PEST-UTR (mHES7)	pDonr5-2	gccaccATGGAAGATGCCAAAAACATTAAGAAGGGCCCAGCGCCATTCTACCCACTCGAAGACGGGACCGCCGGCGAGCAGCTGCACAAAGCCATGAAGCGCTACGCCCTGGTGCCCGGCACCATCGCCTTTACCGACGCACATATCGAGGTGGACATTACCTACGCCGAGTACTTCGAGATGAGCGTTCGGCTGGCAGAAGCTATGAAGCGCTATGGGCTGAATACAAACCATCGGATCGTGGTGTGCAGCGAGAATAGCTTGCAGTTCTTCATGCCCGTGTTGGGTGCCCTGTTCATCGGTGTGGCTGTGGCCCCAGCTAACGACATCTACAACGAGCGCGAGCTGCTGAACAGCATGGGCATCAGCCAGCCCACCGTCGTATTCGTGAGCAAGAAA…
	hHES7 promoter	pDonr1-5r
	FLuc-NLS-PEST-UTR (hHES7)	pDonr5-2
Fig. 4a	rTetOne promoter	pDonr1-5r
	hGBX2 (w/o intron)-NLuc-UTR (hHES7)	pDonr5-2	GCCACCatgagcgcagcgttcccgccgtcgctgatgAtgAtgcagcgcccgctggggagtagcaccgccttcagcatagactcgctgatcggcagcccgccgcagcccagccccggccatttcgtctacaccggctaccccatgttcatgccctaccggccggtagtgctgccgccgccgccgccgccgccgcccgcgctgccccaggccgcgctgcagccagcgctgccgcccgcacaccctcaccaccagatccccagcctgcccacaggcttctgctccagcctggcgcagggcatggcgctcacctctacgctcatggccacgctccccggcggcttctccgcgtcgccccagcaccaggaggcggcagcggcccgcaagttcgcgccgcagccg…	human GBX2 exons, NLuc, HES7 3'UTR
	hMSGN1 (w/o intron)-NLuc-UTR (hHES7)	pDonr5-2	GCCACCatggacaacctgcgcgagactttcctcagcctcgaggatggcttgggctcctctgacagccctggcctgctgtcttcctgggactggaaggacagggcagggccctttgagctgaatcaggcctccccctctcagagcctttccccggctccatcgctggaatcctattcttcttctccctgtccagctgtggctgggctgccctgtgagcacggcggggccagcagtgggggcagcgaaggctgcagtgtcggtggggccagtggcctggtagaggtggactacaatatgttagctttccagcccacccaccttcagGCATGCGGTGGCTCTGGTGGCgtcttcacactcgaagatttcgttggggactggcgacagacagccggctacaac…	human MSGN1 exons, NLuc, HES7 3'UTR
	hTBX6 (w/o intron)-NLuc-UTR (hHES7)	pDonr5-2	GCCACCatgtaccatccacgagaattgtacccgtccctgggggccggctaccgcctggggcccgcccaacctggggccgactccagcttcccacccgccctagcggagggctaccgctaccccgaactggacacccctaaactggattgcttcctctccgggatggagGCTGCTCCCCGCACCCTGGCCGCGCACCCACCTCTGCCCCTTCTGCCCCCTGCCatgggcactgagccggccccatcagctccagaggccctccattccctcccgGGGGTCAGCCTGAGCCTGGAGAACCGGGAGCTATGGAAGGAGTTCAGCTCTGTGGGAACAGAAATGATCATCACCAAAGCTGGGAGGCGCATGTTCCCTGCCTGCCGAGTGTCAGTCACTGGCCTG…	human TBX6 exons, NLuc, HES7 3'UTR
	hCDX2 (w/o intron)-NLuc-UTR (hHES7)	pDonr5-2	GCCACCatgtacgtgagctacctcctggacaaggacgtgagcatgtaccctagctccgtgcgccactctggcggcctcaacctggcgccgcagaacttcgtcagccccccgcagtacccggactacggcggttaccacgtggcggccgcagctgcagcggcagcgaacttggacagcgcgcagtccccggggccatcctggccggcagcgtatggcgccccactccgggaggactggaatggctacgcgcccggaggcgccgcggccgccgccaacgccgtggctcacggcctcaacggtggctccccggccgcagccatgggctacagcagccccgcagactaccatccgcaccaccacccgcatcaccacccgcaccacccggccgccgcgccttcc…	human CDX2 exons, NLuc, HES7 3'UTR
	hEVX1 (w/o intron)-NLuc-UTR (hHES7)	pDonr5-2	GCCACCatggagagccgaaaggacatggttgtgtttctggatgggggtcagcttggcactctggttggcaagagagtctcaaatttgtccgaagccgtgggcagcccgctgccggagccgcccgagaaaatggtgccccgtggttgcctgagccctcgggccgtccctccggccacccgggagcgcggcgggggaggcccggaggaggagccggtagatggactcgcaggcagcgcggcggggccgggcgccgagccccaggtagctggggcggccatgctcggcccaggacccccggccccctcagtcgacagcctctccggacaggggcaacccagtagctcggacaccgagtcggatttctatgaagaaatcgaggtgagctgcaccccggacGCA…	human EVX1 exons, NLuc, HES7 3'UTR
	hT (w/o intron)-NLuc-UTR (hHES7)	pDonr5-2	GCCACCatgagctcccctggcaccgagagcgcgggaaagagcctgcagtaccgagtggaccacctgctgagcgccgtggagaatgagctgcaggcgggcagcgagaagggcgaccccacagagcgcGAACTGCGCGTGGGCCTGGAGGAGAGCGAGCTGTGGCTGCGCTTCAAGGAGCTCACCAATGAGATGATCGTGACCAAGAACGGCAGGAGGATGTTTCCGGTGCTGAAGGTGAACGTGTCTGGCCTGGACCCCAACGCCATGTACTCCTTCCTGCTGGACTTCGTGGCGGCGGACAACCACCGCTGGAAGTACGTGAACGGGGAATGGGTGCCGGGGGGCAAGCCGGAGCCGCAGGCGCCCAGCTGCGTCTACATCCACCCCGACTCGCCCAAC…	human T exons, NLuc, HES7 3'UTR
Fig. 4d	TetOne promoter	pDonr1-5r
	FLuc-NLS-PEST-stop-hHES7 (w/ intron)	pDonr5-2
	FLuc-NLS-PEST-stop-hTBX6 (w/ intron)	pDonr5-2	gccaccATGGAAGATGCCAAAAACATTAAGAAGGGCCCAGCGCCATTCTACCCACTCGAAGACGGGACCGCCGGCGAGCAGCTGCACAAAGCCATGAAGCGCTACGCCCTGGTGCCCGGCACCATCGCCTTTACCGACGCACATATCGAGGTGGACATTACCTACGCCGAGTACTTCGAGATGAGCGTTCGGCTGGCAGAAGCTATGAAGCGCTATGGGCTGAATACAAACCATCGGATCGTGGTGTGCAGCGAGAATAGCTTGCAGTTCTTCATGCCCGTGTTGGGTGCCCTGTTCATCGGTGTGGCTGTGGCCCCAGCTAACGACATCTACAACGAGCGCGAGCTGCTGAACAGCATGGGCATCAGCCAGCCCACCGTCGTATTCGTGAGCAAGAAA…	hTBX6 (w/ intron): human TBX6 exons, introns and 3'UTR; start codon of TBX6 was removed
	FLuc-NLS-PEST-stop-hGBX2 (w/ intron)	pDonr5-2	gccaccATGGAAGATGCCAAAAACATTAAGAAGGGCCCAGCGCCATTCTACCCACTCGAAGACGGGACCGCCGGCGAGCAGCTGCACAAAGCCATGAAGCGCTACGCCCTGGTGCCCGGCACCATCGCCTTTACCGACGCACATATCGAGGTGGACATTACCTACGCCGAGTACTTCGAGATGAGCGTTCGGCTGGCAGAAGCTATGAAGCGCTATGGGCTGAATACAAACCATCGGATCGTGGTGTGCAGCGAGAATAGCTTGCAGTTCTTCATGCCCGTGTTGGGTGCCCTGTTCATCGGTGTGGCTGTGGCCCCAGCTAACGACATCTACAACGAGCGCGAGCTGCTGAACAGCATGGGCATCAGCCAGCCCACCGTCGTATTCGTGAGCAAGAAA…	hGBX2 (w/ intron): human GBX2 exons, introns and 3'UTR; start codon of GBX2 was removed
	FLuc-NLS-PEST-stop-hMSGN1 (w/ intron)	pDonr5-2	gccaccATGGAAGATGCCAAAAACATTAAGAAGGGCCCAGCGCCATTCTACCCACTCGAAGACGGGACCGCCGGCGAGCAGCTGCACAAAGCCATGAAGCGCTACGCCCTGGTGCCCGGCACCATCGCCTTTACCGACGCACATATCGAGGTGGACATTACCTACGCCGAGTACTTCGAGATGAGCGTTCGGCTGGCAGAAGCTATGAAGCGCTATGGGCTGAATACAAACCATCGGATCGTGGTGTGCAGCGAGAATAGCTTGCAGTTCTTCATGCCCGTGTTGGGTGCCCTGTTCATCGGTGTGGCTGTGGCCCCAGCTAACGACATCTACAACGAGCGCGAGCTGCTGAACAGCATGGGCATCAGCCAGCCCACCGTCGTATTCGTGAGCAAGAAA…	hMSGN1 (w/ intron): human MSGN1 exons, introns and 3'UTR; start codon of MSGN1 was removed
	FLuc-NLS-PEST-stop-hEVX1 (w/ intron)	pDonr5-2	gccaccATGGAAGATGCCAAAAACATTAAGAAGGGCCCAGCGCCATTCTACCCACTCGAAGACGGGACCGCCGGCGAGCAGCTGCACAAAGCCATGAAGCGCTACGCCCTGGTGCCCGGCACCATCGCCTTTACCGACGCACATATCGAGGTGGACATTACCTACGCCGAGTACTTCGAGATGAGCGTTCGGCTGGCAGAAGCTATGAAGCGCTATGGGCTGAATACAAACCATCGGATCGTGGTGTGCAGCGAGAATAGCTTGCAGTTCTTCATGCCCGTGTTGGGTGCCCTGTTCATCGGTGTGGCTGTGGCCCCAGCTAACGACATCTACAACGAGCGCGAGCTGCTGAACAGCATGGGCATCAGCCAGCCCACCGTCGTATTCGTGAGCAAGAAA…	hEVX1 (w/ intron): human EVX1 exons, introns and 3'UTR; start codon of EVX1 was removed
Fig. 4h	rTetOne promoter	pDonr1-5r
	mOTX2 (w/o intron)-NLuc-UTR (mHES1)	pDonr5-2	GCCACCatgatgtcttatctaaagcaaccgccttacgcagtcaatgggctgagtctgaccacttcgggtatggacttgctgcatccctccgtgggctaccccGGGCCCTGGGCTTCTTGTCCTGCAgccaccccccggaaaCAGCGAAGGGAGAGGACGACATTTACTAGGGCACAGCTCGACGTTCTGGAAGCTCTGTTTGCCAAGACCCGGTACCCAGACATCTTCATGAGGGAAGAGGTGGCACTGAAAATCAACTTGCCAGAATCCAGGGTGCAGGTATGGTTTAAGAATCGAAGAGCTAAGTGCCGCCAACAGCAGCAGCAGCAGcagaatggaggtcagaacaaagtgaggcctgccaagaagaagagctctccagctcgggaagtgagttca…	mouse OTX2 exons, NLuc, HES1 3'UTR
	mFOXG1 (w/o intron)-NLuc-UTR (mHES1)	pDonr5-2	GCCACCatgctggacatgggagataggaaagaggtgaaaatgattcccaagtcctcgttcagcatcaacagcctggtccccgaggccgtccagaacgacaaccaccacgcgagccacggccaccacaacagccaccacccccagcatcaccatcatcatcaccaccaccaccacccgccgccgcccgcgccccagccgcctccaccgccgccccagcagcagcagcagcagccgcccccggccccgcagcccccgcaggcgcgcggcgccccagcagccgacgacgacaaggacggggaggggggcaaggagggcgacaagaagaacggcaagTACGAGAAGCCGCCGTTCAGCTACAACGCGCTCATCATGATGGCCATCAGGCAGAGTCCCGAGAAG…	mouse FOXG1 exons, NLuc, HES1 3'UTR
	mPAX6 (w/o intron)-NLuc-UTR (mHES1)	pDonr5-2	GCCACCatgcagaacAGTCACAGCGGAGTGAATCAGCTTGGTGGTGTCTTTGTCAACGGGCGGCCACTGCCGGACTCCACCCGGCAGAAGATCGTAGAGCTAGCTCACAGCGGGGCCCGGCCGTGCGACATTTCCCGAATTCTGCAGACCCATGCAGATGCAAAAGTCCAGGTGCTGGACAATGAAAACGTATCCAACGGTTGTGTGAGTAAAATTCTGGGCAGGTATTACGAGACTGGCTCCATCAGACCCAGGGCAATCGGAGGGAGTAAGCCAAGAGTGGCGACTCCAGAAGTTGTAAGCAAAATAGCCCAGTATAAACGGGAGTGCCCTTCCATCTTTGCTTGGGAAATCCGAGACAGATTATTATCCGAGGGGGTCTGTACCAACGATAACATA…	mouse PAX6 exons, NLuc, HES1 3'UTR
	mSOX1 (w/o intron)-NLuc-UTR (mHES1)	pDonr5-2	GCCACCatgtacagcatgatgatggagaccgacctgcactcgcccggcggcgcccaggcgcccacgaacctctcgggcccggccggggcgggcgggggcggcggtgggggcgggggcggcggcggcggcgggggcaccaaggccaaccaggatCGGGTCAAGCGGCCCATGAACGCCTTCATGGTGTGGTCCCGCGGACAGCGGCGCAAGATGGCCCAGGAAAACCCCAAGATGCACAACTCGGAGATCAGCAAGCGCCTCGGGGCCGAGTGGAAGGTCATGTCCGAGGCCGAGAAGCGGCCGTTCATCGACGAGGCCAAGAGACTGCGCGCGCTGCACATGAAGGAACACCCGGATTACAAGTACcggccgcgccgcaagaccaagacgctgctcaag…	mouse SOX1 exons, NLuc, HES1 3'UTR
Fig. 4j	TetOne promoter	pDonr1-5r
	FLuc-NLS-PEST-stop-hHES7 (w/ intron)	pDonr5-2
	FLuc-NLS-PEST-stop-mOTX2 (w/ intron)	pDonr5-2	gccaccATGGAAGATGCCAAAAACATTAAGAAGGGCCCAGCGCCATTCTACCCACTCGAAGACGGGACCGCCGGCGAGCAGCTGCACAAAGCCATGAAGCGCTACGCCCTGGTGCCCGGCACCATCGCCTTTACCGACGCACATATCGAGGTGGACATTACCTACGCCGAGTACTTCGAGATGAGCGTTCGGCTGGCAGAAGCTATGAAGCGCTATGGGCTGAATACAAACCATCGGATCGTGGTGTGCAGCGAGAATAGCTTGCAGTTCTTCATGCCCGTGTTGGGTGCCCTGTTCATCGGTGTGGCTGTGGCCCCAGCTAACGACATCTACAACGAGCGCGAGCTGCTGAACAGCATGGGCATCAGCCAGCCCACCGTCGTATTCGTGAGCAAGAAA…	mOTX2 (w/ intron): mouse OTX2 exons, introns and 3'UTR; start codon of OTX2 was removed
	FLuc-NLS-PEST-stop-mFOXG1 (w/ intron)	pDonr5-2	gccaccATGGAAGATGCCAAAAACATTAAGAAGGGCCCAGCGCCATTCTACCCACTCGAAGACGGGACCGCCGGCGAGCAGCTGCACAAAGCCATGAAGCGCTACGCCCTGGTGCCCGGCACCATCGCCTTTACCGACGCACATATCGAGGTGGACATTACCTACGCCGAGTACTTCGAGATGAGCGTTCGGCTGGCAGAAGCTATGAAGCGCTATGGGCTGAATACAAACCATCGGATCGTGGTGTGCAGCGAGAATAGCTTGCAGTTCTTCATGCCCGTGTTGGGTGCCCTGTTCATCGGTGTGGCTGTGGCCCCAGCTAACGACATCTACAACGAGCGCGAGCTGCTGAACAGCATGGGCATCAGCCAGCCCACCGTCGTATTCGTGAGCAAGAAA…	mFOXG1 (w/ intron): mouse FOXG1 exons, introns and 3'UTR; start codon of FOXG1 was removed
	FLuc-NLS-PEST-stop-mSOX1 (w/ intron)	pDonr5-2	gccaccATGGAAGATGCCAAAAACATTAAGAAGGGCCCAGCGCCATTCTACCCACTCGAAGACGGGACCGCCGGCGAGCAGCTGCACAAAGCCATGAAGCGCTACGCCCTGGTGCCCGGCACCATCGCCTTTACCGACGCACATATCGAGGTGGACATTACCTACGCCGAGTACTTCGAGATGAGCGTTCGGCTGGCAGAAGCTATGAAGCGCTATGGGCTGAATACAAACCATCGGATCGTGGTGTGCAGCGAGAATAGCTTGCAGTTCTTCATGCCCGTGTTGGGTGCCCTGTTCATCGGTGTGGCTGTGGCCCCAGCTAACGACATCTACAACGAGCGCGAGCTGCTGAACAGCATGGGCATCAGCCAGCCCACCGTCGTATTCGTGAGCAAGAAA…	mSOX1 (w/ intron): mouse SOX1 exons, introns and 3'UTR; start codon of SOX1 was removed
SupFig. 8b	rTetOne promoter	pDonr1-5r
	FLuc-NLS-PEST-UTR (mHES7)	pDonr5-2
	FLuc-NLS-PEST-UTR (hHES7)	pDonr5-2
	TetOne promoter	pDonr1-5r
	FLuc-NLS-PEST-UTR (mHES7)	pDonr5-2
	FLuc-NLS-PEST-UTR (hHES7)	pDonr5-2
